# Alternative management strategy influences litter microbiome dynamics in a commercial broiler rearing system

**DOI:** 10.64898/2026.07.01.735883

**Authors:** Brett Hale, Carson Priddle, Gaurav Gajurel, Kipa Tamrakar, Makenly Coles, Luana Mendonca Dias, Peter M. Rubinelli, Elena G. Olson, Carson Arnold, Danielle Graham, Robert C. Shields, Steven C. Ricke

## Abstract

**Background:** Pre-harvest litter management is a key determinant of broiler production conditions, influencing NH₃ generation, nutrient retention, and microbial reservoirs that accumulate across production cycles. Conventional chemical and physical management strategies can support flock health, but their effects on bacterial populations are often transient and may not account for the microbial interactions that govern persistence, exclusion, and community succession. Here, we evaluated an alternative litter management strategy combining a postbiotic intervention with reduced-rate NaHSO₄ across two broiler growouts, with litter sampled at the end of each flock to determine effects on prokaryotic microbiome structure, physicochemistry, and *Enterococcus* abundance.

**Results:** Alternative management influenced observed richness and phylogenetic diversity and was associated with lower relative abundance of *Enterococcus*, including *E. cecorum* and *E. hirae* group. Sequencing-and dPCR-derived *Enterococcus* abundance estimates were correlated across samples; however, treatment-associated differences in relative abundance were not consistently accompanied by lower absolute copy number at terminal sampling, indicating changes in proportional representation rather than uniform reductions in *Enterococcus* abundance. In complementary *in vitro* assays, isolate responses to the postbiotic were strain-, concentration-, and time-dependent and were not uniformly sustained. Responses near the nominal application-mixture range were modest, whereas the largest and most persistent reductions in viable recovery occurred only at higher concentrations.

**Conclusions:** These findings demonstrate that alternative litter management can alter prokaryotic community structure and the proportional representation of selected bacterial taxa under commercial production conditions while maintaining comparable flock performance. Collectively, the field and *in vitro* observations are more consistent with broader management-associated restructuring of the litter microbial community than with sustained direct antimicrobial effects, providing a basis for microbiome-informed approaches to understanding and managing litter ecology across successive production cycles.
