## Supplementary File 1 for "Alternative management strategy influences litter microbiome dynamics in a commercial broiler rearing system": Supplementary File 1.xlsx

### Sheet: Sheet1
Sample	Raw_reads	Filtered_reads	Classified_reads	Analyzed_reads
1	120652	73945	37355	37354
2	166704	128358	54192	54191
3	83897	63789	24050	24046
4	81169	64779	32668	32668
5	80191	63690	30947	30947
6	111457	86804	39059	39058
7	59914	46616	19918	19915
8	66105	52340	26197	26196
9	64228	50434	22313	22313
10	61759	48611	25259	25259
11	76942	61498	29473	29473
12	86132	59424	30829	30829
13	114594	89278	43287	43286
14	83571	66437	34220	34219
15	83702	65016	28153	28152
16	68160	52912	22997	22995
17	75082	57871	25725	25722
18	59890	44323	17483	17477
19	83808	62382	24019	24019
20	86007	68328	35118	35117
21	76416	61282	33765	33765
22	83959	66003	29205	29205
23	79187	59434	25168	25168
24	99158	60672	22901	22899
25	92235	70929	31571	31571
26	71142	54434	23034	23034
27	83713	65085	30146	30146
28	66377	52473	27896	27894
29	66575	50747	22690	22689
30	58955	46145	22505	22505
31	70196	53063	20148	20145
32	64505	48137	18770	18768
33	75111	56187	25425	25425
34	71428	50576	14983	14983
35	84277	61985	22389	22389
36	98100	75641	30140	30137
37	85969	61959	20569	20560
38	97458	71624	28732	28726
39	86290	64616	24928	24925
40	64499	48008	20247	20247
41	91045	52426	17904	17903
42	64731	47160	16463	16457
43	83193	61006	20215	20209
44	67472	48214	16144	16144
45	75494	56196	19874	19861
46	56280	43202	18613	18611
47	89422	66302	22881	22881
48	115044	86665	32318	32316
49	112208	83384	29964	29960
50	119109	84415	27928	27926
51	113605	81591	24421	24420
52	112328	85145	34881	34880
53	88716	66396	21899	21895
54	76460	56069	18278	18277
55	91243	69688	32097	32094
56	101043	77038	28646	28645
57	110002	84539	28923	28923
58	118853	89013	35636	35634
59	115924	87247	34719	34719
60	100198	75592	27856	27856
91	84	58	16
92	235	164	53
93	166	125	38
