## Supplementary File 2 for "Alternative management strategy influences litter microbiome dynamics in a commercial broiler rearing system": Supplementary File 2.xlsx

### Sheet: Alpha GLMM Results
Analysis	Metric	Growout	Family	Transform	N	Result_type	Effect_or_contrast	Estimate	SE	df	Test_statistic	P_value	Variance	SD
Growout-specific	Observed	1	gamma	none	30	Fixed effect - Type III Wald	Treatment			1	0.00204492	0.963931
Growout-specific	Observed	1	gamma	none	30	Fixed effect - Type III Wald	Position			4	5.49568	0.240109
Growout-specific	Observed	1	gamma	none	30	Treatment contrast - emmeans	Control - IndigoLT	0.00327127	0.0723399	Inf	0.0452208	0.963931
Growout-specific	Observed	1	gamma	none	30	Random effect	House						6.31843e-11	7.94885e-06
Growout-specific	Observed	1	gamma	none	30	DHARMa diagnostic	Dispersion					0.922
Growout-specific	Observed	1	gamma	none	30	DHARMa diagnostic	Outliers					1
Growout-specific	Observed	1	gamma	none	30	DHARMa diagnostic	Quantiles					0.553537
Growout-specific	Observed	2	normal	none	30	Fixed effect - Type III Wald	Treatment			1	4.03198	0.0446455
Growout-specific	Observed	2	normal	none	30	Fixed effect - Type III Wald	Position			4	7.39126	0.116601
Growout-specific	Observed	2	normal	none	30	Treatment contrast - emmeans	Control - IndigoLT	-25.3009	12.6002	Inf	-2.00798	0.0446455
Growout-specific	Observed	2	normal	none	30	Random effect	House						148.26	12.1762
Growout-specific	Observed	2	normal	none	30	DHARMa diagnostic	Dispersion					0.75
Growout-specific	Observed	2	normal	none	30	DHARMa diagnostic	Outliers					1
Growout-specific	Observed	2	normal	none	30	DHARMa diagnostic	Quantiles					0.254812
Growout-specific	Shannon	1	gamma	none	30	Fixed effect - Type III Wald	Treatment			1	0.8468	0.357459
Growout-specific	Shannon	1	gamma	none	30	Fixed effect - Type III Wald	Position			4	9.58196	0.0480901
Growout-specific	Shannon	1	gamma	none	30	Treatment contrast - emmeans	Control - IndigoLT	0.0766279	0.0832715	Inf	0.920217	0.357459
Growout-specific	Shannon	1	gamma	none	30	Random effect	House						9.84395e-12	3.13751e-06
Growout-specific	Shannon	1	gamma	none	30	DHARMa diagnostic	Dispersion					0.936
Growout-specific	Shannon	1	gamma	none	30	DHARMa diagnostic	Outliers					1
Growout-specific	Shannon	1	gamma	none	30	DHARMa diagnostic	Quantiles					0.556638
Growout-specific	Shannon	2	normal	none	30	Fixed effect - Type III Wald	Treatment			1	0.784124	0.375883
Growout-specific	Shannon	2	normal	none	30	Fixed effect - Type III Wald	Position			4	15.6619	0.00350807
Growout-specific	Shannon	2	normal	none	30	Treatment contrast - emmeans	Control - IndigoLT	-0.115906	0.130893	Inf	-0.885508	0.375883
Growout-specific	Shannon	2	normal	none	30	Random effect	House						0.0067745	0.0823074
Growout-specific	Shannon	2	normal	none	30	DHARMa diagnostic	Dispersion					0.82
Growout-specific	Shannon	2	normal	none	30	DHARMa diagnostic	Outliers					1
Growout-specific	Shannon	2	normal	none	30	DHARMa diagnostic	Quantiles					0.540485
Growout-specific	InvSimpson	1	lognorm	log	30	Fixed effect - Type III Wald	Treatment			1	0.333955	0.56334
Growout-specific	InvSimpson	1	lognorm	log	30	Fixed effect - Type III Wald	Position			4	8.92834	0.0629159
Growout-specific	InvSimpson	1	lognorm	log	30	Treatment contrast - emmeans	Control - IndigoLT	0.0864041	0.149517	Inf	0.577888	0.56334
Growout-specific	InvSimpson	1	lognorm	log	30	Random effect	House						3.40854e-11	5.83827e-06
Growout-specific	InvSimpson	1	lognorm	log	30	DHARMa diagnostic	Dispersion					0.826
Growout-specific	InvSimpson	1	lognorm	log	30	DHARMa diagnostic	Outliers					1
Growout-specific	InvSimpson	1	lognorm	log	30	DHARMa diagnostic	Quantiles					0.0434615
Growout-specific	InvSimpson	2	gamma	none	30	Fixed effect - Type III Wald	Treatment			1	0.584189	0.444675
Growout-specific	InvSimpson	2	gamma	none	30	Fixed effect - Type III Wald	Position			4	11.8779	0.0182827
Growout-specific	InvSimpson	2	gamma	none	30	Treatment contrast - emmeans	Control - IndigoLT	-0.113334	0.14828	Inf	-0.764323	0.444675
Growout-specific	InvSimpson	2	gamma	none	30	Random effect	House						7.32718e-10	2.70688e-05
Growout-specific	InvSimpson	2	gamma	none	30	DHARMa diagnostic	Dispersion					0.634
Growout-specific	InvSimpson	2	gamma	none	30	DHARMa diagnostic	Outliers					1
Growout-specific	InvSimpson	2	gamma	none	30	DHARMa diagnostic	Quantiles					0.10799
Growout-specific	Faith_PD	1	gamma	none	30	Fixed effect - Type III Wald	Treatment			1	0.175868	0.674948
Growout-specific	Faith_PD	1	gamma	none	30	Fixed effect - Type III Wald	Position			4	3.37467	0.49719
Growout-specific	Faith_PD	1	gamma	none	30	Treatment contrast - emmeans	Control - IndigoLT	-0.0298723	0.0712319	Inf	-0.419366	0.674948
Growout-specific	Faith_PD	1	gamma	none	30	Random effect	House						5.37391e-11	7.3307e-06
Growout-specific	Faith_PD	1	gamma	none	30	DHARMa diagnostic	Dispersion					0.748
Growout-specific	Faith_PD	1	gamma	none	30	DHARMa diagnostic	Outliers					1
Growout-specific	Faith_PD	1	gamma	none	30	DHARMa diagnostic	Quantiles					0.749315
Growout-specific	Faith_PD	2	gamma	none	30	Fixed effect - Type III Wald	Treatment			1	5.4364	0.0197213
Growout-specific	Faith_PD	2	gamma	none	30	Fixed effect - Type III Wald	Position			4	4.93708	0.293814
Growout-specific	Faith_PD	2	gamma	none	30	Treatment contrast - emmeans	Control - IndigoLT	-0.147497	0.0632597	Inf	-2.33161	0.0197213
Growout-specific	Faith_PD	2	gamma	none	30	Random effect	House						0.00429342	0.0655242
Growout-specific	Faith_PD	2	gamma	none	30	DHARMa diagnostic	Dispersion					0.73
Growout-specific	Faith_PD	2	gamma	none	30	DHARMa diagnostic	Outliers					1
Growout-specific	Faith_PD	2	gamma	none	30	DHARMa diagnostic	Quantiles					0.369086
Global	Observed	1	normal	none	60	Treatment contrast - emmeans	Control - IndigoLT	0.583335	10.5207	Inf	0.0554466	0.955783
Global	Observed	1 + 2	normal	none	60	Fixed effect - Type III Wald	Treatment			1	2.75973	0.0966645
Global	Observed	1 + 2	normal	none	60	Fixed effect - Type III Wald	Growout			1	108.245	2.37512e-25
Global	Observed	1 + 2	normal	none	60	Fixed effect - Type III Wald	Position			4	10.1186	0.0384764
Global	Observed	1 + 2	normal	none	60	Fixed effect - Type III Wald	Treatment:Growout			1	3.02678	0.0819006
Global	Observed	1 + 2	normal	none	60	Random effect	House						0.0103707	0.101837
Global	Observed	1 + 2	normal	none	60	DHARMa diagnostic	Dispersion					0.88
Global	Observed	1 + 2	normal	none	60	DHARMa diagnostic	Outliers					1
Global	Observed	1 + 2	normal	none	60	DHARMa diagnostic	Quantiles					0.92437
Global	Observed	2	normal	none	60	Treatment contrast - emmeans	Control - IndigoLT	-25.3009	10.5207	Inf	-2.40487	0.0161781
Global	Shannon	1	gamma	none	60	Treatment contrast - emmeans	Control - IndigoLT	0.0796801	0.0670894	Inf	1.18767	0.234963
Global	Shannon	1 + 2	gamma	none	60	Fixed effect - Type III Wald	Treatment			1	0.208491	0.647953
Global	Shannon	1 + 2	gamma	none	60	Fixed effect - Type III Wald	Growout			1	132.692	1.05591e-30
Global	Shannon	1 + 2	gamma	none	60	Fixed effect - Type III Wald	Position			4	15.1241	0.00445055
Global	Shannon	1 + 2	gamma	none	60	Fixed effect - Type III Wald	Treatment:Growout			1	1.49698	0.221136
Global	Shannon	1 + 2	gamma	none	60	Random effect	House						4.89739e-12	2.21301e-06
Global	Shannon	1 + 2	gamma	none	60	DHARMa diagnostic	Dispersion					0.092
Global	Shannon	1 + 2	gamma	none	60	DHARMa diagnostic	Outliers					0.11308
Global	Shannon	1 + 2	gamma	none	60	DHARMa diagnostic	Quantiles					0.749179
Global	Shannon	2	gamma	none	60	Treatment contrast - emmeans	Control - IndigoLT	-0.0363586	0.0670613	Inf	-0.54217	0.587702
Global	InvSimpson	1	lognorm	log	60	Treatment contrast - emmeans	Control - IndigoLT	0.0864041	0.156198	Inf	0.553172	0.580146
Global	InvSimpson	1 + 2	lognorm	log	60	Fixed effect - Type III Wald	Treatment			1	0.0965717	0.755983
Global	InvSimpson	1 + 2	lognorm	log	60	Fixed effect - Type III Wald	Growout			1	129.461	5.37581e-30
Global	InvSimpson	1 + 2	lognorm	log	60	Fixed effect - Type III Wald	Position			4	17.7345	0.0013906
Global	InvSimpson	1 + 2	lognorm	log	60	Fixed effect - Type III Wald	Treatment:Growout			1	1.19479	0.274366
Global	InvSimpson	1 + 2	lognorm	log	60	Random effect	House						3.02373e-11	5.49885e-06
Global	InvSimpson	1 + 2	lognorm	log	60	DHARMa diagnostic	Dispersion					0.872
Global	InvSimpson	1 + 2	lognorm	log	60	DHARMa diagnostic	Outliers					1
Global	InvSimpson	1 + 2	lognorm	log	60	DHARMa diagnostic	Quantiles					0.56918
Global	InvSimpson	2	lognorm	log	60	Treatment contrast - emmeans	Control - IndigoLT	-0.15505	0.156198	Inf	-0.992653	0.320879
Global	Faith_PD	1	gamma	none	60	Treatment contrast - emmeans	Control - IndigoLT	-0.0287621	0.0701617	Inf	-0.40994	0.68185
Global	Faith_PD	1 + 2	gamma	none	60	Fixed effect - Type III Wald	Treatment			1	2.24167	0.134336
Global	Faith_PD	1 + 2	gamma	none	60	Fixed effect - Type III Wald	Growout			1	56.0337	7.12394e-14
Global	Faith_PD	1 + 2	gamma	none	60	Fixed effect - Type III Wald	Position			4	6.01399	0.198106
Global	Faith_PD	1 + 2	gamma	none	60	Fixed effect - Type III Wald	Treatment:Growout			1	2.20172	0.137857
Global	Faith_PD	1 + 2	gamma	none	60	Random effect	House						0.00275327	0.0524716
Global	Faith_PD	1 + 2	gamma	none	60	DHARMa diagnostic	Dispersion					0.644
Global	Faith_PD	1 + 2	gamma	none	60	DHARMa diagnostic	Outliers					1
Global	Faith_PD	1 + 2	gamma	none	60	DHARMa diagnostic	Quantiles					0.9132
Global	Faith_PD	2	gamma	none	60	Treatment contrast - emmeans	Control - IndigoLT	-0.145271	0.0701115	Inf	-2.07201	0.038265

### Sheet: Genus dPCR GLMM results
Analysis	Metric	Growout	Family	Transform	N	Result_type	Effect_or_contrast	Estimate	SE	df	Test_statistic	P_value	Variance	SD	ICC_adjusted	ICC_unadjusted	Percent_House_adjusted	Percent_House_unadjusted
Global	Enterococcus genus	All	lognormal	log	57	Fixed effect - Type III Wald	Treatment			1	0.695303	0.404366
Global	Enterococcus genus	All	lognormal	log	57	Fixed effect - Type III Wald	Growout			1	7.63075	0.00573813
Global	Enterococcus genus	All	lognormal	log	57	Fixed effect - Type III Wald	Position			4	3.18128	0.527959
Global	Enterococcus genus	All	lognormal	log	57	Fixed effect - Type III Wald	Treatment:Growout			1	1.68374	0.194429
Global	Enterococcus genus	All	lognormal	log	57	Treatment contrast - global emmeans	Control - IndigoLT	-0.206249	0.247346	Inf	-0.833848	0.404366
Global	Enterococcus genus	All	lognormal	log	57	Random effect	House						6.64593e-10	2.57797e-05	7.66532e-10	6.14162e-10	7.66532e-08	6.14162e-08
Global	Enterococcus genus	All	lognormal	log	57	DHARMa diagnostic	Dispersion					0.906
Global	Enterococcus genus	All	lognormal	log	57	DHARMa diagnostic	Outliers					1
Global	Enterococcus genus	All	lognormal	log	57	DHARMa diagnostic	Quantiles					0.918617
Growout-specific	Enterococcus genus	1	lognormal	log	28	Fixed effect - Type III Wald	Treatment			1	1.29103	0.255859
Growout-specific	Enterococcus genus	1	lognormal	log	28	Fixed effect - Type III Wald	Position			4	7.23963	0.123754
Growout-specific	Enterococcus genus	1	lognormal	log	28	Random effect	House						0.1471	0.383537	0.166016	0.127509	16.6016	12.7509
Growout-specific	Enterococcus genus	2	lognormal	log	29	Fixed effect - Type III Wald	Treatment			1	0.451856	0.501455
Growout-specific	Enterococcus genus	2	lognormal	log	29	Fixed effect - Type III Wald	Position			4	29.7573	5.48394e-06
Growout-specific	Enterococcus genus	2	lognormal	log	29	Random effect	House						2.19469e-10	1.48145e-05	5.84618e-10	2.81849e-10	5.84618e-08	2.81849e-08
Within-growout	Enterococcus genus	1	lognormal	log	57	Treatment contrast - emmeans	Control - IndigoLT	-0.527202	0.353084	Inf	-1.49313	0.135402
Within-growout	Enterococcus genus	2	lognormal	log	57	Treatment contrast - emmeans	Control - IndigoLT	0.114704	0.346484	Inf	0.331052	0.740605

### Sheet: Species dPCR GLMM results
Analysis	Species	Growout	Family	Response_adjustment	N	Zeros	Nonzeros	Result_type	Effect_or_contrast	Estimate	SE	df	Test_statistic	P_value	Variance	SD	ICC_adjusted	ICC_unadjusted	Percent_House_adjusted	Percent_House_unadjusted
Global	Cecorum	All	tweedie	none	57	1	56	Fixed effect - Type III Wald	Treatment			1	0.082804	0.773533
Global	Cecorum	All	tweedie	none	57	1	56	Fixed effect - Type III Wald	Growout			1	24.1081	9.10753e-07
Global	Cecorum	All	tweedie	none	57	1	56	Fixed effect - Type III Wald	Position			4	23.202	0.000115389
Global	Cecorum	All	tweedie	none	57	1	56	Fixed effect - Type III Wald	Treatment:Growout			1	3.231	0.0722568
Global	Cecorum	All	tweedie	none	57	1	56	Treatment contrast - global emmeans	Control - IndigoLT	-0.0763983	0.265496	Inf	-0.287757	0.773533
Global	Cecorum	All	tweedie	none	57	1	56	Random effect	House						3.56979e-09	5.97477e-05	5.71868e-09	2.39216e-09	5.71868e-07	2.39216e-07
Global	Cecorum	All	tweedie	none	57	1	56	DHARMa diagnostic	Dispersion					0.178
Global	Cecorum	All	tweedie	none	57	1	56	DHARMa diagnostic	Outliers					0.107742
Global	Cecorum	All	tweedie	none	57	1	56	DHARMa diagnostic	Quantiles					0.160833
Growout-specific	Cecorum	1	tweedie	none	28	0	28	Fixed effect - Type III Wald	Treatment			1	3.62761	0.0568284
Growout-specific	Cecorum	1	tweedie	none	28	0	28	Fixed effect - Type III Wald	Position			4	15.4386	0.00387282
Growout-specific	Cecorum	1	tweedie	none	28	0	28	Random effect	House						4.76953e-32	2.18393e-16	9.19798e-32	4.6625e-32	9.19798e-30	4.6625e-30
Growout-specific	Cecorum	2	tweedie	none	29	1	28	Fixed effect - Type III Wald	Treatment			1	0.434791	0.509648
Growout-specific	Cecorum	2	tweedie	none	29	1	28	Fixed effect - Type III Wald	Position			4	17.5408	0.00151695
Growout-specific	Cecorum	2	tweedie	none	29	1	28	Random effect	House						4.22331e-09	6.4987e-05	6.91521e-09	3.47998e-09	6.91521e-07	3.47998e-07
Within-growout	Cecorum	1	tweedie	none	57	1	56	Treatment contrast - emmeans	Control - IndigoLT	-0.557072	0.398104	Inf	-1.39931	0.16172
Within-growout	Cecorum	2	tweedie	none	57	1	56	Treatment contrast - emmeans	Control - IndigoLT	0.404275	0.354272	Inf	1.14114	0.25381
Global	Hirae	All	tweedie	none	57	6	51	Fixed effect - Type III Wald	Treatment			1	6.44086	0.0111525
Global	Hirae	All	tweedie	none	57	6	51	Fixed effect - Type III Wald	Growout			1	16.895	3.9506e-05
Global	Hirae	All	tweedie	none	57	6	51	Fixed effect - Type III Wald	Position			4	18.8485	0.000841679
Global	Hirae	All	tweedie	none	57	6	51	Fixed effect - Type III Wald	Treatment:Growout			1	0.136247	0.712041
Global	Hirae	All	tweedie	none	57	6	51	Treatment contrast - global emmeans	Control - IndigoLT	0.897112	0.353488	Inf	2.53788	0.0111525
Global	Hirae	All	tweedie	none	57	6	51	Random effect	House						5.22693e-09	7.22975e-05	6.19427e-09	2.35375e-09	6.19427e-07	2.35375e-07
Global	Hirae	All	tweedie	none	57	6	51	DHARMa diagnostic	Dispersion					0.11
Global	Hirae	All	tweedie	none	57	6	51	DHARMa diagnostic	Outliers					1
Global	Hirae	All	tweedie	none	57	6	51	DHARMa diagnostic	Quantiles					0.134776
Growout-specific	Hirae	1	tweedie	none	28	5	23	Fixed effect - Type III Wald	Treatment			1	2.90923	0.088074
Growout-specific	Hirae	1	tweedie	none	28	5	23	Fixed effect - Type III Wald	Position			4	10.1383	0.0381616
Growout-specific	Hirae	1	tweedie	none	28	5	23	Random effect	House						0.259683	0.509591	0.325016	0.186464	32.5016	18.6464
Growout-specific	Hirae	2	tweedie	none	29	1	28	Fixed effect - Type III Wald	Treatment			1	1.73577	0.187676
Growout-specific	Hirae	2	tweedie	none	29	1	28	Fixed effect - Type III Wald	Position			4	23.7012	9.16806e-05
Growout-specific	Hirae	2	tweedie	none	29	1	28	Random effect	House						4.92416e-08	0.000221905	6.10124e-08	2.36505e-08	6.10124e-06	2.36505e-06
Within-growout	Hirae	1	tweedie	none	57	6	51	Treatment contrast - emmeans	Control - IndigoLT	1.02848	0.53272	Inf	1.93061	0.053531
Within-growout	Hirae	2	tweedie	none	57	6	51	Treatment contrast - emmeans	Control - IndigoLT	0.765747	0.468435	Inf	1.63469	0.102113

### Sheet: Physicochemistry GLMM
Metric	Analysis	Growout	Family	Transform	N	Result_type	Effect_or_contrast	Estimate	SE	df	Test_statistic	P_value	Variance	SD	ICC_adjusted	ICC_unadjusted	Percent_House_adjusted	Percent_House_unadjusted
NH4+ (kg/mt)	Baseline	Baseline		none	6	Wilcoxon rank-sum	IndigoLT - Control	0.333333			3	0.512691
NH4+ (kg/mt)	Global	All	gamma	none	60	Fixed effect - Type III Wald	Treatment			1	0.222116	0.637432
NH4+ (kg/mt)	Global	All	gamma	none	60	Fixed effect - Type III Wald	Growout			1	0.298433	0.584866
NH4+ (kg/mt)	Global	All	gamma	none	60	Fixed effect - Type III Wald	Position			4	10.225	0.0368031
NH4+ (kg/mt)	Global	All	gamma	none	60	Fixed effect - Type III Wald	Treatment:Growout			1	0.105569	0.745246
NH4+ (kg/mt)	Global	All	gamma	none	60	Random effect	House						5.99414e-10	2.44829e-05	9.44537e-09	7.92201e-09	9.44537e-07	7.92201e-07
NH4+ (kg/mt)	Global	All	gamma	none	60	DHARMa diagnostic	Dispersion					0.936
NH4+ (kg/mt)	Global	All	gamma	none	60	DHARMa diagnostic	Outliers					1
NH4+ (kg/mt)	Global	All	gamma	none	60	DHARMa diagnostic	Quantiles					0.199781
NH4+ (kg/mt)	Growout-specific	1	normal	none	30	Fixed effect - Type III Wald	Treatment			1	0.0199546	0.887664
NH4+ (kg/mt)	Growout-specific	1	normal	none	30	Fixed effect - Type III Wald	Position			4	5.77807	0.216346
NH4+ (kg/mt)	Growout-specific	1	normal	none	30	Random effect	House						1.62026	1.27289	0.169271	0.145088	16.9271	14.5088
NH4+ (kg/mt)	Growout-specific	2	lognorm	log	30	Fixed effect - Type III Wald	Treatment			1	0.282745	0.594908
NH4+ (kg/mt)	Growout-specific	2	lognorm	log	30	Fixed effect - Type III Wald	Position			4	14.1241	0.00690936
NH4+ (kg/mt)	Growout-specific	2	lognorm	log	30	Random effect	House						2.02339e-12	1.42246e-06	3.10771e-11	2.07626e-11	3.10771e-09	2.07626e-09
NH4+ (kg/mt)	Within-growout	1	gamma	none	60	Treatment contrast - emmeans	Control - IndigoLT	1.00983	0.0936559	Inf	0.104431	0.916828
NH4+ (kg/mt)	Within-growout	2	gamma	none	60	Treatment contrast - emmeans	Control - IndigoLT	1.05425	0.0939783	Inf	0.562174	0.573998
Total N (kg/mt)	Baseline	Baseline		none	6	Wilcoxon rank-sum	IndigoLT - Control	1			0	0.0495346
Total N (kg/mt)	Global	All	normal	none	60	Fixed effect - Type III Wald	Treatment			1	1.39897	0.236896
Total N (kg/mt)	Global	All	normal	none	60	Fixed effect - Type III Wald	Growout			1	6.22241	0.0126144
Total N (kg/mt)	Global	All	normal	none	60	Fixed effect - Type III Wald	Position			4	12.9057	0.0117457
Total N (kg/mt)	Global	All	normal	none	60	Fixed effect - Type III Wald	Treatment:Growout			1	5.48587	0.0191708
Total N (kg/mt)	Global	All	normal	none	60	Random effect	House						1.87908e-06	0.00137079	3.3762e-08	2.34312e-08	3.3762e-06	2.34312e-06
Total N (kg/mt)	Global	All	normal	none	60	DHARMa diagnostic	Dispersion					0.872
Total N (kg/mt)	Global	All	normal	none	60	DHARMa diagnostic	Outliers					1
Total N (kg/mt)	Global	All	normal	none	60	DHARMa diagnostic	Quantiles					0.674723
Total N (kg/mt)	Growout-specific	1	lognorm	log	30	Fixed effect - Type III Wald	Treatment			1	6.62035	0.010082
Total N (kg/mt)	Growout-specific	1	lognorm	log	30	Fixed effect - Type III Wald	Position			4	16.9148	0.00200802
Total N (kg/mt)	Growout-specific	1	lognorm	log	30	Random effect	House						9.62105e-12	3.10178e-06	2.62017e-10	1.44637e-10	2.62017e-08	1.44637e-08
Total N (kg/mt)	Growout-specific	2	normal	none	30	Fixed effect - Type III Wald	Treatment			1	0.728737	0.393293
Total N (kg/mt)	Growout-specific	2	normal	none	30	Fixed effect - Type III Wald	Position			4	1.49216	0.828029
Total N (kg/mt)	Growout-specific	2	normal	none	30	Random effect	House						0.591192	0.76889	0.0120729	0.011208	1.20729	1.1208
Total N (kg/mt)	Within-growout	1	normal	none	60	Treatment contrast - emmeans	Control - IndigoLT	-6.78998	2.72413	Inf	-2.49253	0.0126835
Total N (kg/mt)	Within-growout	2	normal	none	60	Treatment contrast - emmeans	Control - IndigoLT	2.23332	2.72413	Inf	0.819828	0.412314
NH4+/Total N	Baseline	Baseline		none	6	Wilcoxon rank-sum	IndigoLT - Control	-0.555556			7	0.275234
NH4+/Total N	Global	All	lognorm	log	60	Fixed effect - Type III Wald	Treatment			1	0.865021	0.352337
NH4+/Total N	Global	All	lognorm	log	60	Fixed effect - Type III Wald	Growout			1	6.35143	0.0117287
NH4+/Total N	Global	All	lognorm	log	60	Fixed effect - Type III Wald	Position			4	1.63224	0.802986
NH4+/Total N	Global	All	lognorm	log	60	Fixed effect - Type III Wald	Treatment:Growout			1	1.47152	0.225105
NH4+/Total N	Global	All	lognorm	log	60	Random effect	House						2.19228e-11	4.68218e-06	2.90545e-10	2.4729e-10	2.90545e-08	2.4729e-08
NH4+/Total N	Global	All	lognorm	log	60	DHARMa diagnostic	Dispersion					0.872
NH4+/Total N	Global	All	lognorm	log	60	DHARMa diagnostic	Outliers					1
NH4+/Total N	Global	All	lognorm	log	60	DHARMa diagnostic	Quantiles					0.44363
NH4+/Total N	Growout-specific	1	lognorm	log	30	Fixed effect - Type III Wald	Treatment			1	1.20787	0.271755
NH4+/Total N	Growout-specific	1	lognorm	log	30	Fixed effect - Type III Wald	Position			4	9.11613	0.0582615
NH4+/Total N	Growout-specific	1	lognorm	log	30	Random effect	House						0.0226413	0.15047	0.428047	0.331112	42.8047	33.1112
NH4+/Total N	Growout-specific	2	lognorm	log	30	Fixed effect - Type III Wald	Treatment			1	0.0431675	0.83541
NH4+/Total N	Growout-specific	2	lognorm	log	30	Fixed effect - Type III Wald	Position			4	9.8285	0.0434178
NH4+/Total N	Growout-specific	2	lognorm	log	30	Random effect	House						3.06616e-12	1.75104e-06	4.38057e-11	3.2681e-11	4.38057e-09	3.2681e-09
NH4+/Total N	Within-growout	1	lognorm	log	60	Treatment contrast - emmeans	Control - IndigoLT	1.16416	0.100302	Inf	1.51542	0.129666
NH4+/Total N	Within-growout	2	lognorm	log	60	Treatment contrast - emmeans	Control - IndigoLT	0.980129	0.100302	Inf	-0.20011	0.841394
P (kg/mt)	Baseline	Baseline		none	6	Wilcoxon rank-sum	IndigoLT - Control	-0.333333			6	0.512691
P (kg/mt)	Global	All	normal	none	60	Fixed effect - Type III Wald	Treatment			1	0.0192019	0.889789
P (kg/mt)	Global	All	normal	none	60	Fixed effect - Type III Wald	Growout			1	52.9178	3.47803e-13
P (kg/mt)	Global	All	normal	none	60	Fixed effect - Type III Wald	Position			4	18.4278	0.00101775
P (kg/mt)	Global	All	normal	none	60	Fixed effect - Type III Wald	Treatment:Growout			1	9.42736	0.00213771
P (kg/mt)	Global	All	normal	none	60	Random effect	House						3.17874e-08	0.00017829	2.12663e-09	8.97556e-10	2.12663e-07	8.97556e-08
P (kg/mt)	Global	All	normal	none	60	DHARMa diagnostic	Dispersion					0.872
P (kg/mt)	Global	All	normal	none	60	DHARMa diagnostic	Outliers					0.11308
P (kg/mt)	Global	All	normal	none	60	DHARMa diagnostic	Quantiles					0.587074
P (kg/mt)	Growout-specific	1	gamma	none	30	Fixed effect - Type III Wald	Treatment			1	5.29633	0.0213704
P (kg/mt)	Growout-specific	1	gamma	none	30	Fixed effect - Type III Wald	Position			4	41.1826	2.46369e-08
P (kg/mt)	Growout-specific	1	gamma	none	30	Random effect	House						0.00375483	0.0612767	0.0979148	0.0381471	9.79148	3.81471
P (kg/mt)	Growout-specific	2	normal	none	30	Fixed effect - Type III Wald	Treatment			1	4.06644	0.0437434
P (kg/mt)	Growout-specific	2	normal	none	30	Fixed effect - Type III Wald	Position			4	3.66063	0.453877
P (kg/mt)	Growout-specific	2	normal	none	30	Random effect	House						4.19794e-08	0.000204889	2.65731e-09	2.09824e-09	2.65731e-07	2.09824e-07
P (kg/mt)	Within-growout	1	normal	none	60	Treatment contrast - emmeans	Control - IndigoLT	-3.20333	1.41173	Inf	-2.26909	0.0232631
P (kg/mt)	Within-growout	2	normal	none	60	Treatment contrast - emmeans	Control - IndigoLT	2.92667	1.41173	Inf	2.07312	0.0381614
K (kg/mt)	Baseline	Baseline		none	6	Wilcoxon rank-sum	IndigoLT - Control	0.111111			4	0.827259
K (kg/mt)	Global	All	normal	none	60	Fixed effect - Type III Wald	Treatment			1	1.55545	0.212333
K (kg/mt)	Global	All	normal	none	60	Fixed effect - Type III Wald	Growout			1	21.9433	2.80832e-06
K (kg/mt)	Global	All	normal	none	60	Fixed effect - Type III Wald	Position			4	14.3232	0.00633188
K (kg/mt)	Global	All	normal	none	60	Fixed effect - Type III Wald	Treatment:Growout			1	14.23	0.000161773
K (kg/mt)	Global	All	normal	none	60	Random effect	House						5.40823e-08	0.000232556	2.57158e-09	1.36624e-09	2.57158e-07	1.36624e-07
K (kg/mt)	Global	All	normal	none	60	DHARMa diagnostic	Dispersion					0.872
K (kg/mt)	Global	All	normal	none	60	DHARMa diagnostic	Outliers					0.11308
K (kg/mt)	Global	All	normal	none	60	DHARMa diagnostic	Quantiles					0.89004
K (kg/mt)	Growout-specific	1	normal	none	30	Fixed effect - Type III Wald	Treatment			1	5.76526	0.0163461
K (kg/mt)	Growout-specific	1	normal	none	30	Fixed effect - Type III Wald	Position			4	45.5486	3.0574e-09
K (kg/mt)	Growout-specific	1	normal	none	30	Random effect	House						0.384377	0.619981	0.0380849	0.0139	3.80849	1.39
K (kg/mt)	Growout-specific	2	normal	none	30	Fixed effect - Type III Wald	Treatment			1	10.4608	0.00121936
K (kg/mt)	Growout-specific	2	normal	none	30	Fixed effect - Type III Wald	Position			4	2.30319	0.680188
K (kg/mt)	Growout-specific	2	normal	none	30	Random effect	House						7.29704e-08	0.00027013	2.88131e-09	2.00072e-09	2.88131e-07	2.00072e-07
K (kg/mt)	Within-growout	1	normal	none	60	Treatment contrast - emmeans	Control - IndigoLT	-2.98991	1.67454	Inf	-1.78551	0.0741792
K (kg/mt)	Within-growout	2	normal	none	60	Treatment contrast - emmeans	Control - IndigoLT	5.94342	1.67454	Inf	3.54928	0.000386287
Moisture (% wb)	Baseline	Baseline		none	6	Wilcoxon rank-sum	IndigoLT - Control	1			0	0.0495346
Moisture (% wb)	Global	All	normal	none	60	Fixed effect - Type III Wald	Treatment			1	0.377588	0.538897
Moisture (% wb)	Global	All	normal	none	60	Fixed effect - Type III Wald	Growout			1	7.44332	0.00636723
Moisture (% wb)	Global	All	normal	none	60	Fixed effect - Type III Wald	Position			4	32.2656	1.68828e-06
Moisture (% wb)	Global	All	normal	none	60	Fixed effect - Type III Wald	Treatment:Growout			1	10.078	0.00150046
Moisture (% wb)	Global	All	normal	none	60	Random effect	House						5.28471	2.29885	0.166236	0.0966742	16.6236	9.66742
Moisture (% wb)	Global	All	normal	none	60	DHARMa diagnostic	Dispersion					0.82
Moisture (% wb)	Global	All	normal	none	60	DHARMa diagnostic	Outliers					1
Moisture (% wb)	Global	All	normal	none	60	DHARMa diagnostic	Quantiles					0.943939
Moisture (% wb)	Growout-specific	1	normal	none	30	Fixed effect - Type III Wald	Treatment			1	3.7054	0.0542368
Moisture (% wb)	Growout-specific	1	normal	none	30	Fixed effect - Type III Wald	Position			4	19.1559	0.00073239
Moisture (% wb)	Growout-specific	1	normal	none	30	Random effect	House						7.33242	2.70784	0.210078	0.119572	21.0078	11.9572
Moisture (% wb)	Growout-specific	2	normal	none	30	Fixed effect - Type III Wald	Treatment			1	1.46158	0.226678
Moisture (% wb)	Growout-specific	2	normal	none	30	Fixed effect - Type III Wald	Position			4	38.3881	9.31857e-08
Moisture (% wb)	Growout-specific	2	normal	none	30	Random effect	House						5.05539	2.24842	0.25026	0.119552	25.026	11.9552
Moisture (% wb)	Within-growout	1	normal	none	60	Treatment contrast - emmeans	Control - IndigoLT	-5.63334	2.65655	Inf	-2.12055	0.0339598
Moisture (% wb)	Within-growout	2	normal	none	60	Treatment contrast - emmeans	Control - IndigoLT	2.80667	2.65655	Inf	1.05651	0.290735
